# How do noise and precision contraints jointly determine the minimum sketch size for fixed-size MinHash Jaccard estimation?

**DOI:** 10.64898/2026.08.15.744971

**Authors:** Anicet E. T. Ebou, Dominique K. Koua

## Abstract

MinHash-based genome comparison is governed by two statistical constraints: a noise floor on *k*-mer size, controlling chance collisions between unrelated sequences, and a precision floor on sketch size, controlling uncertainty in the estimated Jaccard similarity. These constraints are best characterized for fixed-size bottom-sketch MinHash, the classical construction underlying tools such as Mash and still the standard basis for comparing genomes of similar size. Nevertheless, while, the noise floor has an established closed-form solution, sketch size is commonly selected using fixed defaults or heuristic choices independent of genome length and target precision. Moreover, recent work on scaled (FracMinHash) sketching has highlighted the difficulty of obtaining an analogous closed-form confidence interval for the Jaccard similarity. Here, we show that under the fixed-size bottom-sketch MinHash model, the shared-hash count follows a binomial model, which lets classical proportion-estimation theory be applied directly. Combining this with Fofanov’s *k*-selection criterion and the exact identity-Jaccard relationship yields a single closed-form design rule, *s*\*(*L, ρ*\*, *α*), that unifies the noise and precision floors into one operating envelope. The resulting design rule was validated against exact Clopper-Pearson interval inversion, idealized binomial sampling, realistic overlapping *k*-mer simulation and 54 bacterial genome pairs spanning species-to-order taxonomic levels. In realistic simulations, empirical coverage remained within 1-3 percentage points of the idealized reference in 14 of 15 tested cells. In real genomes, the classical identity-Jaccard relationship showed increasing positive bias with taxonomic divergence, from a median of −1.4% within species to +27% at genus and +77% at family level. We further show that *s*\*(*L*) is not smooth in genome length but a discontinuous, previously unreported staircase caused by the ceiling function used for *k*-mer selection, with practical consequences concentrated at specific genome-size boundaries.
