## Supplementary material for "How do noise and precision contraints jointly determine the minimum sketch size for fixed-size MinHash Jaccard estimation?": FastANI results for all candidate pairs

pair_id	anchor_species	accession_A	accession_B	shared_rank	ani	aligned_fraction
pair_1	s__Escherichia coli	GCF_003697165.2	GCF_002231355.1	species	96.7218	.7984
pair_2	s__Escherichia coli	GCF_003697165.2	GCF_001256595.2	species	96.6076	.7078
pair_3	s__Escherichia coli	GCF_003697165.2	GCA_026236715.1	species	99.7646	.9391
pair_4	s__Escherichia coli	GCF_003697165.2	GCF_916398445.1	genus	91.0436	.7429
pair_5	s__Escherichia coli	GCF_003697165.2	GCF_013886195.1	genus	90.9492	.6738
pair_6	s__Escherichia coli	GCF_003697165.2	GCF_020034885.1	genus	91.0234	.6696
pair_7	s__Escherichia coli	GCF_003697165.2	GCF_051411615.1	family	96.7201	.8056
pair_8	s__Escherichia coli	GCF_003697165.2	GCA_052401185.1	family	82.2237	.5408
pair_9	s__Escherichia coli	GCF_003697165.2	GCF_052219525.1	family	78.5531	.2379
pair_10	s__Escherichia coli	GCF_003697165.2	GCA_022969175.1	order	NA	NA
pair_11	s__Escherichia coli	GCF_003697165.2	GCA_945923745.1	order	NA	NA
pair_12	s__Escherichia coli	GCF_003697165.2	GCF_009663145.1	order	NA	NA
pair_13	s__Staphylococcus aureus	GCF_001027105.1	GCF_000643015.1	species	97.5914	.9126
pair_14	s__Staphylococcus aureus	GCF_001027105.1	GCF_010364615.1	species	98.6014	.8478
pair_15	s__Staphylococcus aureus	GCF_001027105.1	GCA_000588835.1	species	97.6919	.8403
pair_16	s__Staphylococcus aureus	GCF_001027105.1	GCA_001179785.1	genus	79.1915	.3700
pair_17	s__Staphylococcus aureus	GCF_001027105.1	GCF_035796875.1	genus	78.4409	.2729
pair_18	s__Staphylococcus aureus	GCF_001027105.1	GCA_001227245.1	genus	79.1726	.3365
pair_19	s__Staphylococcus aureus	GCF_001027105.1	GCA_016890805.1	family	NA	NA
pair_20	s__Staphylococcus aureus	GCF_001027105.1	GCA_016891485.1	family	77.5811	.1887
pair_21	s__Staphylococcus aureus	GCF_001027105.1	GCF_947036595.1	family	NA	NA
pair_22	s__Staphylococcus aureus	GCF_001027105.1	GCA_902480605.1	order	NA	NA
pair_23	s__Staphylococcus aureus	GCF_001027105.1	GCF_009831115.1	order	NA	NA
pair_24	s__Staphylococcus aureus	GCF_001027105.1	GCA_963538105.1	order	NA	NA
pair_25	s__Pseudomonas aeruginosa	GCF_001457615.1	GCF_047801635.1	species	99.2912	.9600
pair_26	s__Pseudomonas aeruginosa	GCF_001457615.1	GCF_028595755.1	species	99.2815	.9681
pair_27	s__Pseudomonas aeruginosa	GCF_001457615.1	GCF_003975315.1	species	98.7174	.9458
pair_28	s__Pseudomonas aeruginosa	GCF_001457615.1	GCF_047821365.1	genus	93.8263	.8631
pair_29	s__Pseudomonas aeruginosa	GCF_001457615.1	GCF_001450165.1	genus	93.9944	.8769
pair_30	s__Pseudomonas aeruginosa	GCF_001457615.1	GCF_013337545.1	genus	84.6827	.6285
pair_31	s__Pseudomonas aeruginosa	GCF_001457615.1	GCF_047758505.1	family	79.6856	.3985
pair_32	s__Pseudomonas aeruginosa	GCF_001457615.1	GCA_002414405.1	family	78.0552	.1757
pair_33	s__Pseudomonas aeruginosa	GCF_001457615.1	GCA_002417665.1	family	79.6594	.4389
pair_34	s__Pseudomonas aeruginosa	GCF_001457615.1	GCF_913778345.1	order	NA	NA
pair_35	s__Pseudomonas aeruginosa	GCF_001457615.1	GCF_047525555.1	order	NA	NA
pair_36	s__Pseudomonas aeruginosa	GCF_001457615.1	GCF_015708195.1	order	NA	NA
pair_37	s__Salmonella enterica	GCF_000006945.2	GCF_016018725.1	species	98.5466	.8800
pair_38	s__Salmonella enterica	GCF_000006945.2	GCF_017893625.1	species	99.9611	.9830
pair_39	s__Salmonella enterica	GCF_000006945.2	GCF_002062895.1	species	99.0336	.8987
pair_40	s__Salmonella enterica	GCF_000006945.2	GCA_006364755.1	genus	93.0895	.7721
pair_41	s__Salmonella enterica	GCF_000006945.2	GCA_021383745.1	genus	94.7432	.7945
pair_42	s__Salmonella enterica	GCF_000006945.2	GCF_022095525.1	genus	95.0127	.7872
pair_43	s__Salmonella enterica	GCF_000006945.2	GCF_000304855.2	family	82.1434	.5448
pair_44	s__Salmonella enterica	GCF_000006945.2	GCF_030770855.1	family	78.7141	.2606
pair_45	s__Salmonella enterica	GCF_000006945.2	GCF_045621065.1	family	82.2376	.5654
pair_46	s__Salmonella enterica	GCF_000006945.2	GCF_900185565.1	order	NA	NA
pair_47	s__Salmonella enterica	GCF_000006945.2	GCF_050299255.1	order	NA	NA
pair_48	s__Salmonella enterica	GCF_000006945.2	GCA_965660815.1	order	NA	NA
pair_49	s__Bacillus subtilis	GCF_000009045.1	GCF_029536775.2	species	98.4156	.9160
pair_50	s__Bacillus subtilis	GCF_000009045.1	GCF_009497795.1	species	98.4052	.9209
pair_51	s__Bacillus subtilis	GCF_000009045.1	GCF_038004765.1	species	98.3766	.9202
pair_52	s__Bacillus subtilis	GCF_000009045.1	GCF_051966095.1	genus	NA	NA
pair_53	s__Bacillus subtilis	GCF_000009045.1	GCF_050189055.1	genus	NA	NA
pair_54	s__Bacillus subtilis	GCF_000009045.1	GCF_025290695.1	genus	81.0745	.4697
pair_55	s__Bacillus subtilis	GCF_000009045.1	GCF_049131985.1	family	NA	NA
pair_56	s__Bacillus subtilis	GCF_000009045.1	GCF_023712125.1	family	NA	NA
pair_57	s__Bacillus subtilis	GCF_000009045.1	GCF_030813355.1	family	NA	NA
pair_58	s__Bacillus subtilis	GCF_000009045.1	GCF_041530555.1	order	NA	NA
pair_59	s__Bacillus subtilis	GCF_000009045.1	GCF_036223485.1	order	NA	NA
pair_60	s__Bacillus subtilis	GCF_000009045.1	GCF_051782185.1	order	NA	NA
pair_61	s__Klebsiella pneumoniae	GCF_000742135.1	GCF_900608435.1	species	98.8649	.8851
pair_62	s__Klebsiella pneumoniae	GCF_000742135.1	GCF_902704845.1	species	98.9318	.8689
pair_63	s__Klebsiella pneumoniae	GCF_000742135.1	GCF_003830675.1	species	98.9174	.8548
pair_64	s__Klebsiella pneumoniae	GCF_000742135.1	GCA_009361775.1	genus	93.7539	.8098
pair_65	s__Klebsiella pneumoniae	GCF_000742135.1	GCF_003201885.1	genus	83.3382	.6500
pair_66	s__Klebsiella pneumoniae	GCF_000742135.1	GCF_014289035.1	genus	93.7147	.8201
pair_67	s__Klebsiella pneumoniae	GCF_000742135.1	GCF_002475155.1	family	81.6387	.3986
pair_68	s__Klebsiella pneumoniae	GCF_000742135.1	GCF_002978475.1	family	80.8626	.4192
pair_69	s__Klebsiella pneumoniae	GCF_000742135.1	GCF_002770275.1	family	81.206	.4160
pair_70	s__Klebsiella pneumoniae	GCF_000742135.1	GCF_021440765.1	order	NA	NA
pair_71	s__Klebsiella pneumoniae	GCF_000742135.1	GCA_000767305.1	order	NA	NA
pair_72	s__Klebsiella pneumoniae	GCF_000742135.1	GCF_014653195.1	order	NA	NA
pair_73	s__Mycobacterium tuberculosis	GCF_000195955.2	GCF_000664905.1	species	99.8996	.9619
pair_74	s__Mycobacterium tuberculosis	GCF_000195955.2	GCF_000672055.1	species	99.9319	.9877
pair_75	s__Mycobacterium tuberculosis	GCF_000195955.2	GCF_001852005.1	species	99.933	.9816
pair_76	s__Mycobacterium tuberculosis	GCF_000195955.2	GCF_002801005.1	genus	NA	NA
pair_77	s__Mycobacterium tuberculosis	GCF_000195955.2	GCA_003068665.1	genus	NA	NA
pair_78	s__Mycobacterium tuberculosis	GCF_000195955.2	GCF_025937055.1	genus	80.246	.5074
pair_79	s__Mycobacterium tuberculosis	GCF_000195955.2	GCF_016924115.1	family	NA	NA
pair_80	s__Mycobacterium tuberculosis	GCF_000195955.2	GCF_002884935.1	family	NA	NA
pair_81	s__Mycobacterium tuberculosis	GCF_000195955.2	GCF_002379385.1	family	NA	NA
pair_82	s__Mycobacterium tuberculosis	GCF_000195955.2	GCF_044765885.1	order	NA	NA
pair_83	s__Mycobacterium tuberculosis	GCF_000195955.2	GCA_019799925.1	order	NA	NA
pair_84	s__Mycobacterium tuberculosis	GCF_000195955.2	GCA_049690495.1	order	NA	NA
pair_85	s__Streptococcus pneumoniae	GCF_001457635.1	GCF_001146585.1	species	98.3872	.7226
pair_86	s__Streptococcus pneumoniae	GCF_001457635.1	GCF_001117005.1	species	98.5658	.8321
pair_87	s__Streptococcus pneumoniae	GCF_001457635.1	GCF_033096285.1	species	98.6979	.9146
pair_88	s__Streptococcus pneumoniae	GCF_001457635.1	GCF_041430995.1	genus	NA	NA
pair_89	s__Streptococcus pneumoniae	GCF_001457635.1	GCF_000631145.1	genus	NA	NA
pair_90	s__Streptococcus pneumoniae	GCF_001457635.1	GCF_900987235.1	genus	NA	NA
pair_91	s__Streptococcus pneumoniae	GCF_001457635.1	GCA_017987035.1	family	NA	NA
pair_92	s__Streptococcus pneumoniae	GCF_001457635.1	GCF_039757255.1	family	NA	NA
pair_93	s__Streptococcus pneumoniae	GCF_001457635.1	GCF_022828955.1	family	NA	NA
pair_94	s__Streptococcus pneumoniae	GCF_001457635.1	GCF_029733865.1	order	NA	NA
pair_95	s__Streptococcus pneumoniae	GCF_001457635.1	GCF_006541535.1	order	NA	NA
pair_96	s__Streptococcus pneumoniae	GCF_001457635.1	GCF_025186195.1	order	NA	NA
