## Supplementary material for "How do noise and precision contraints jointly determine the minimum sketch size for fixed-size MinHash Jaccard estimation?": Genome accessions used in the real genome benchmark, including the full 96-pair candidate set with shared taxonomic rank

pair_id	anchor_species	accession_A	accession_B	shared_rank
pair_1	s__Escherichia coli	GCF_003697165.2	GCF_002231355.1	species
pair_2	s__Escherichia coli	GCF_003697165.2	GCF_001256595.2	species
pair_3	s__Escherichia coli	GCF_003697165.2	GCA_026236715.1	species
pair_4	s__Escherichia coli	GCF_003697165.2	GCF_916398445.1	genus
pair_5	s__Escherichia coli	GCF_003697165.2	GCF_013886195.1	genus
pair_6	s__Escherichia coli	GCF_003697165.2	GCF_020034885.1	genus
pair_7	s__Escherichia coli	GCF_003697165.2	GCF_051411615.1	family
pair_8	s__Escherichia coli	GCF_003697165.2	GCA_052401185.1	family
pair_9	s__Escherichia coli	GCF_003697165.2	GCF_052219525.1	family
pair_10	s__Escherichia coli	GCF_003697165.2	GCA_022969175.1	order
pair_11	s__Escherichia coli	GCF_003697165.2	GCA_945923745.1	order
pair_12	s__Escherichia coli	GCF_003697165.2	GCF_009663145.1	order
pair_13	s__Staphylococcus aureus	GCF_001027105.1	GCF_000643015.1	species
pair_14	s__Staphylococcus aureus	GCF_001027105.1	GCF_010364615.1	species
pair_15	s__Staphylococcus aureus	GCF_001027105.1	GCA_000588835.1	species
pair_16	s__Staphylococcus aureus	GCF_001027105.1	GCA_001179785.1	genus
pair_17	s__Staphylococcus aureus	GCF_001027105.1	GCF_035796875.1	genus
pair_18	s__Staphylococcus aureus	GCF_001027105.1	GCA_001227245.1	genus
pair_19	s__Staphylococcus aureus	GCF_001027105.1	GCA_016890805.1	family
pair_20	s__Staphylococcus aureus	GCF_001027105.1	GCA_016891485.1	family
pair_21	s__Staphylococcus aureus	GCF_001027105.1	GCF_947036595.1	family
pair_22	s__Staphylococcus aureus	GCF_001027105.1	GCA_902480605.1	order
pair_23	s__Staphylococcus aureus	GCF_001027105.1	GCF_009831115.1	order
pair_24	s__Staphylococcus aureus	GCF_001027105.1	GCA_963538105.1	order
pair_25	s__Pseudomonas aeruginosa	GCF_001457615.1	GCF_047801635.1	species
pair_26	s__Pseudomonas aeruginosa	GCF_001457615.1	GCF_028595755.1	species
pair_27	s__Pseudomonas aeruginosa	GCF_001457615.1	GCF_003975315.1	species
pair_28	s__Pseudomonas aeruginosa	GCF_001457615.1	GCF_047821365.1	genus
pair_29	s__Pseudomonas aeruginosa	GCF_001457615.1	GCF_001450165.1	genus
pair_30	s__Pseudomonas aeruginosa	GCF_001457615.1	GCF_013337545.1	genus
pair_31	s__Pseudomonas aeruginosa	GCF_001457615.1	GCF_047758505.1	family
pair_32	s__Pseudomonas aeruginosa	GCF_001457615.1	GCA_002414405.1	family
pair_33	s__Pseudomonas aeruginosa	GCF_001457615.1	GCA_002417665.1	family
pair_34	s__Pseudomonas aeruginosa	GCF_001457615.1	GCF_913778345.1	order
pair_35	s__Pseudomonas aeruginosa	GCF_001457615.1	GCF_047525555.1	order
pair_36	s__Pseudomonas aeruginosa	GCF_001457615.1	GCF_015708195.1	order
pair_37	s__Salmonella enterica	GCF_000006945.2	GCF_016018725.1	species
pair_38	s__Salmonella enterica	GCF_000006945.2	GCF_017893625.1	species
pair_39	s__Salmonella enterica	GCF_000006945.2	GCF_002062895.1	species
pair_40	s__Salmonella enterica	GCF_000006945.2	GCA_006364755.1	genus
pair_41	s__Salmonella enterica	GCF_000006945.2	GCA_021383745.1	genus
pair_42	s__Salmonella enterica	GCF_000006945.2	GCF_022095525.1	genus
pair_43	s__Salmonella enterica	GCF_000006945.2	GCF_000304855.2	family
pair_44	s__Salmonella enterica	GCF_000006945.2	GCF_030770855.1	family
pair_45	s__Salmonella enterica	GCF_000006945.2	GCF_045621065.1	family
pair_46	s__Salmonella enterica	GCF_000006945.2	GCF_900185565.1	order
pair_47	s__Salmonella enterica	GCF_000006945.2	GCF_050299255.1	order
pair_48	s__Salmonella enterica	GCF_000006945.2	GCA_965660815.1	order
pair_49	s__Bacillus subtilis	GCF_000009045.1	GCF_029536775.2	species
pair_50	s__Bacillus subtilis	GCF_000009045.1	GCF_009497795.1	species
pair_51	s__Bacillus subtilis	GCF_000009045.1	GCF_038004765.1	species
pair_52	s__Bacillus subtilis	GCF_000009045.1	GCF_051966095.1	genus
pair_53	s__Bacillus subtilis	GCF_000009045.1	GCF_050189055.1	genus
pair_54	s__Bacillus subtilis	GCF_000009045.1	GCF_025290695.1	genus
pair_55	s__Bacillus subtilis	GCF_000009045.1	GCF_049131985.1	family
pair_56	s__Bacillus subtilis	GCF_000009045.1	GCF_023712125.1	family
pair_57	s__Bacillus subtilis	GCF_000009045.1	GCF_030813355.1	family
pair_58	s__Bacillus subtilis	GCF_000009045.1	GCF_041530555.1	order
pair_59	s__Bacillus subtilis	GCF_000009045.1	GCF_036223485.1	order
pair_60	s__Bacillus subtilis	GCF_000009045.1	GCF_051782185.1	order
pair_61	s__Klebsiella pneumoniae	GCF_000742135.1	GCF_900608435.1	species
pair_62	s__Klebsiella pneumoniae	GCF_000742135.1	GCF_902704845.1	species
pair_63	s__Klebsiella pneumoniae	GCF_000742135.1	GCF_003830675.1	species
pair_64	s__Klebsiella pneumoniae	GCF_000742135.1	GCA_009361775.1	genus
pair_65	s__Klebsiella pneumoniae	GCF_000742135.1	GCF_003201885.1	genus
pair_66	s__Klebsiella pneumoniae	GCF_000742135.1	GCF_014289035.1	genus
pair_67	s__Klebsiella pneumoniae	GCF_000742135.1	GCF_002475155.1	family
pair_68	s__Klebsiella pneumoniae	GCF_000742135.1	GCF_002978475.1	family
pair_69	s__Klebsiella pneumoniae	GCF_000742135.1	GCF_002770275.1	family
pair_70	s__Klebsiella pneumoniae	GCF_000742135.1	GCF_021440765.1	order
pair_71	s__Klebsiella pneumoniae	GCF_000742135.1	GCA_000767305.1	order
pair_72	s__Klebsiella pneumoniae	GCF_000742135.1	GCF_014653195.1	order
pair_73	s__Mycobacterium tuberculosis	GCF_000195955.2	GCF_000664905.1	species
pair_74	s__Mycobacterium tuberculosis	GCF_000195955.2	GCF_000672055.1	species
pair_75	s__Mycobacterium tuberculosis	GCF_000195955.2	GCF_001852005.1	species
pair_76	s__Mycobacterium tuberculosis	GCF_000195955.2	GCF_002801005.1	genus
pair_77	s__Mycobacterium tuberculosis	GCF_000195955.2	GCA_003068665.1	genus
pair_78	s__Mycobacterium tuberculosis	GCF_000195955.2	GCF_025937055.1	genus
pair_79	s__Mycobacterium tuberculosis	GCF_000195955.2	GCF_016924115.1	family
pair_80	s__Mycobacterium tuberculosis	GCF_000195955.2	GCF_002884935.1	family
pair_81	s__Mycobacterium tuberculosis	GCF_000195955.2	GCF_002379385.1	family
pair_82	s__Mycobacterium tuberculosis	GCF_000195955.2	GCF_044765885.1	order
pair_83	s__Mycobacterium tuberculosis	GCF_000195955.2	GCA_019799925.1	order
pair_84	s__Mycobacterium tuberculosis	GCF_000195955.2	GCA_049690495.1	order
pair_85	s__Streptococcus pneumoniae	GCF_001457635.1	GCF_001146585.1	species
pair_86	s__Streptococcus pneumoniae	GCF_001457635.1	GCF_001117005.1	species
pair_87	s__Streptococcus pneumoniae	GCF_001457635.1	GCF_033096285.1	species
pair_88	s__Streptococcus pneumoniae	GCF_001457635.1	GCF_041430995.1	genus
pair_89	s__Streptococcus pneumoniae	GCF_001457635.1	GCF_000631145.1	genus
pair_90	s__Streptococcus pneumoniae	GCF_001457635.1	GCF_900987235.1	genus
pair_91	s__Streptococcus pneumoniae	GCF_001457635.1	GCA_017987035.1	family
pair_92	s__Streptococcus pneumoniae	GCF_001457635.1	GCF_039757255.1	family
pair_93	s__Streptococcus pneumoniae	GCF_001457635.1	GCF_022828955.1	family
pair_94	s__Streptococcus pneumoniae	GCF_001457635.1	GCF_029733865.1	order
pair_95	s__Streptococcus pneumoniae	GCF_001457635.1	GCF_006541535.1	order
pair_96	s__Streptococcus pneumoniae	GCF_001457635.1	GCF_025186195.1	order
